# Pedigree-based genome-wide imputation using a low-density amplicon panel for the highly polymorphic Pacific oyster *Crassostrea* (*Magallana*) *gigas*

**DOI:** 10.1101/2025.02.11.637717

**Authors:** Ben J. G. Sutherland, Konstantin Divilov, Neil F. Thompson, Thomas A. Delomas, Spencer L. Lunda, Christopher J. Langdon, Timothy J. Green

## Abstract

High-density genomic data are instrumental for selective breeding, but the costs associated with these approaches can hinder progress, as is the case for most aquaculture species. A strategy to reduce genotyping costs is to genotype a few select individuals at high-density (e.g., parents, grandparents), and many others at low density (e.g., offspring), then impute genotypes. This has been demonstrated *in silico* for Pacific oyster *Crassostrea* (*Magallana*) *gigas* but was particularly challenging relative to other species and has never been empirically tested. Here, four families of Pacific oysters, bred via marker-assisted selection for variation at a locus for field survival in an ostreid herpesvirus 1 (OsHV-1)-positive estuary, were exposed to OsHV-1 then genotyped using a low-density amplicon panel (n = 240 individuals). Parents were genotyped with the amplicon panel and by whole-genome resequencing. Offspring genotypes were imputed, and accuracy was determined by comparing against held-out whole-genome data for offspring. Imputation resulted in reduced minor allele frequencies and enriched homozygosity relative to empirical data. An *in silico* three-generation analysis was used to investigate the effect of deepening the pedigree, resulting in superior concordance in genotypes (GC = 84.5%) and allelic dosage (r = 0.73) compared to two-generation imputation (GC = 75.3%; r = 0.63). Genome-wide associations to OsHV-1 survivorship with imputed data identified significantly associated regions on the expected chromosome 8, but not at the expected position based on previous work, pointing to a potentially more complex genetic architecture for the trait. Our results empirically demonstrate the utility of amplicon panel-based genome-wide imputation in shellfish, and thus enable low-cost selective breeding techniques.
