## Additional File S1 for "Pedigree-based genome-wide imputation using a low-density amplicon panel for the highly polymorphic Pacific oyster *Crassostrea* (*Magallana*) *gigas*"

### Sheet: wgrs_offspring
sample id	read pairs	total reads	approx. coverage	alignments	alignment rate (proportion)	Picard READ_PAIR_DUPLICATES	Picard READ_PAIR_OPTICAL_DUPLICATES	Picard PERCENT_DUPLICATION
ASY2-114-R1-1-43820254_S191_L002_R1	27705357	55410714	12.9869	42306629	0.76351	3384969	246753	0.164911
ASY2-114-R1-2-43820255_S192_L002_R1	25344124	50688248	11.8801	39267238	0.774681	3128600	238122	0.163956
ASY2-114-R1-3-43820256_S193_L002_R1	27718249	55436498	12.9929	43060619	0.776756	3842438	288986	0.18344
ASY2-114-R1-4-43820257_S194_L002_R1	25270035	50540070	11.8453	39161977	0.77487	3157792	231865	0.165897
ASY2-114-R1-5-43820258_S195_L002_R1	26762455	53524910	12.5449	41617529	0.777536	3448870	255612	0.170278
ASY2-114-R1-6-43820259_S196_L002_R1	26428546	52857092	12.3884	40879804	0.773402	3330016	242098	0.167597
ASY2-114-R1-7-43820260_S197_L002_R1	29549308	59098616	13.8512	45744779	0.774041	4090007	292626	0.18374
ASY2-114-R1-8-43820261_S198_L002_R1	27701080	55402160	12.9849	42943670	0.775126	3568756	257774	0.170886
ASY2-114-R1-9-43820262_S199_L002_R1	11714941	23429882	5.49138	5214087	0.22254	418562	27193	0.163302
ASY2-114-R2-1-43820264_S200_L002_R1	22653682	45307364	10.6189	35192007	0.776739	2717443	209222	0.158823
ASY2-114-R2-2-43820265_S201_L002_R1	22734640	45469280	10.6569	35295005	0.776238	2708675	202515	0.157844
ASY2-114-R2-3-43820266_S202_L002_R1	25140150	50280300	11.7844	38557495	0.766851	3273361	248969	0.174463
ASY2-114-R2-4-43820267_S203_L002_R1	24042339	48084678	11.2698	37226439	0.774185	2938872	207536	0.162398
ASY2-114-R2-5-43820268_S204_L002_R1	22704262	45408524	10.6426	35291383	0.777197	2622972	184278	0.15285
ASY2-114-R2-6-43820269_S205_L002_R1	24924450	49848900	11.6833	38767285	0.777696	3034685	223069	0.160837
ASY2-114-R2-7-43820270_S206_L002_R1	26081874	52163748	12.2259	40329269	0.773128	3446683	258319	0.175841
ASY2-114-R2-8-43820271_S207_L002_R1	20294205	40588410	9.51291	27296071	0.672509	1983375	153239	0.14949
ASY2-114-R2-9-43820272_S208_L002_R1	20522697	41045394	9.62001	31814124	0.775096	2358769	176041	0.152617
ASY2-114-R3-1-43820274_S209_L002_R1	22489547	44979094	10.542	34892260	0.775744	2758604	199553	0.162465
ASY2-114-R3-10-43820283_S218_L002_R1	23025372	46050744	10.7931	35833427	0.778129	2837271	206710	0.162783
ASY2-114-R3-2-43820275_S210_L002_R1	23552401	47104802	11.0402	36301349	0.770651	3002599	219775	0.170127
ASY2-114-R3-3-43820276_S211_L002_R1	25346652	50693304	11.8812	39168544	0.772657	3420749	253298	0.179385
ASY2-114-R3-4-43820277_S212_L002_R1	25465439	50930878	11.9369	39506363	0.775686	3310876	244265	0.172241
ASY2-114-R3-5-43820278_S213_L002_R1	22371495	44742990	10.4866	34704038	0.775631	2692170	202176	0.1597
ASY2-114-R3-6-43820279_S214_L002_R1	24711944	49423888	11.5837	38160737	0.772111	3218655	233648	0.1737
ASY2-114-R3-7-43820280_S215_L002_R1	22531891	45063782	10.5618	34777826	0.771747	2778151	219523	0.164192
ASY2-114-R3-8-43820281_S216_L002_R1	27856544	55713088	13.0578	42708255	0.766575	3913239	292106	0.188498
ASY2-114-R3-9-43820282_S217_L002_R1	23085958	46171916	10.8215	35775647	0.774836	2859459	217765	0.164337
ASY2-114-R4-1-43820284_S219_L002_R1	23983064	47966128	11.2421	36920309	0.769716	3038421	229944	0.169377
ASY2-114-R4-10-43820293_S226_L002_R1	10606431	21212862	4.97176	15448617	0.728267	1138606	74420	0.150447
ASY2-114-R4-2-43820285_S220_L002_R1	21906788	43813576	10.2688	33718029	0.769579	2562042	189534	0.156316
ASY2-114-R4-3-43820286_S221_L002_R1	21288168	42576336	9.97883	31637539	0.743078	2314394	178850	0.150663
ASY2-114-R4-4-43820287_S222_L002_R1	25622434	51244868	12.0105	39674995	0.774224	3454371	252851	0.178985
ASY2-114-R4-5-43820288_S223_L002_R1	24220623	48441246	11.3534	37239582	0.768758	3026567	221802	0.167081
ASY2-114-R4-6-43820289_S224_L002_R1	24305368	48610736	11.3931	37609601	0.773689	3233671	235826	0.176663
ASY2-114-R4-7-43820290_S225_L002_R1	21758266	43516532	10.1992	33290715	0.765013	2499587	180250	0.154339
ASY2-114-R4-8-43820291_S73_L002_R1	11380878	22761756	5.33479	16979542	0.745968	1150225	93579	0.13823
ASY2-114-R5-1-43820294_S227_L002_R1	26938248	53876496	12.6273	41722231	0.774405	3845323	280571	0.189154
ASY2-114-R5-2-43820295_S228_L002_R1	21074528	42149056	9.87869	32574332	0.772837	2536260	189400	0.160237
ASY2-114-R5-3-43820296_S229_L002_R1	21836578	43673156	10.2359	33642707	0.770329	2742545	211249	0.167718
ASY2-114-R5-4-43820297_S230_L002_R1	22957911	45915822	10.7615	35527903	0.773762	2852882	212402	0.165078
ASY2-114-R5-5-43820298_S231_L002_R1	21120878	42241756	9.90041	32879306	0.77836	2639099	197651	0.165028
ASY2-114-R5-6-43820299_S232_L002_R1	20717435	41434870	9.7113	32121894	0.775238	2600578	212869	0.166376
ASY2-114-R5-7-43820300_S233_L002_R1	22885148	45770296	10.7274	35466017	0.77487	2959764	209924	0.17146
ASY2-114-R5-8-43820301_S234_L002_R1	25254271	50508542	11.8379	39219845	0.776499	3437423	257298	0.180053
ASY2-114-R5-9-43820302_S235_L002_R1	21102071	42204142	9.8916	32751363	0.776022	2523101	188812	0.158654
ASY2-114-R6-1-43820304_S236_L002_R1	19812307	39624614	9.28702	30689656	0.77451	2409977	189214	0.161452
ASY2-114-R6-10-43820313_S245_L002_R1	23956205	47912410	11.2295	24771578	0.517018	2039963	154840	0.169027
ASY2-114-R6-2-43820305_S237_L002_R1	21156295	42312590	9.91701	32719597	0.773283	2572807	196356	0.161634
ASY2-114-R6-3-43820306_S238_L002_R1	21056308	42112616	9.87014	32623852	0.774681	2541858	186830	0.160068
ASY2-114-R6-4-43820307_S239_L002_R1	25383046	50766092	11.8983	39226947	0.7727	3404604	248317	0.17836
ASY2-114-R6-5-43820308_S240_L002_R1	24448492	48896984	11.4602	37749799	0.772027	3144275	234283	0.171364
ASY2-114-R6-6-43820309_S241_L002_R1	20229253	40458506	9.48246	31317643	0.774068	2371801	180520	0.155756
ASY2-114-R6-7-43820310_S242_L002_R1	23264288	46528576	10.9051	35967285	0.773015	2913235	222181	0.166708
ASY2-114-R6-8-43820311_S243_L002_R1	19447324	38894648	9.11593	30030172	0.77209	2373678	187031	0.1625
ASY2-114-R6-9-43820312_S244_L002_R1	22795858	45591716	10.6856	35289104	0.774024	2919895	222435	0.170111
ASY2-115-R1-1-43820314_S246_L002_R1	20491399	40982798	9.60534	31665375	0.77265	2473364	193572	0.160651
ASY2-115-R1-10-43820323_S5_L001_R1	29036101	58072202	13.6107	44801658	0.771482	3322125	310200	0.153239
ASY2-115-R1-2-43820315_S247_L002_R1	21597439	43194878	10.1238	33188740	0.768349	2654794	201431	0.164812
ASY2-115-R1-3-43820316_S248_L002_R1	24649882	49299764	11.5546	37692466	0.764557	3264994	237769	0.178098
ASY2-115-R1-4-43820317_S249_L002_R1	21013810	42027620	9.85022	32382624	0.770508	2547449	195043	0.16159
ASY2-115-R1-5-43820318_S250_L002_R1	22469856	44939712	10.5327	34468334	0.766991	2845844	230741	0.170043
ASY2-115-R1-6-43820319_S1_L001_R1	29090269	58180538	13.6361	44936930	0.77237	3246178	302221	0.149368
ASY2-115-R1-7-43820320_S2_L001_R1	26194963	52389926	12.2789	40154893	0.766462	2864662	278267	0.147301
ASY2-115-R1-8-43820321_S3_L001_R1	26846029	53692058	12.5841	41520126	0.773301	2935289	284056	0.145698
ASY2-115-R1-9-43820322_S4_L001_R1	22896996	45793992	10.733	35213811	0.768961	2761757	295883	0.161738
ASY2-115-R2-1-43820324_S6_L001_R1	23960871	47921742	11.2317	33361266	0.696161	2164431	197681	0.133635
ASY2-115-R2-2-43820325_S7_L001_R1	27807500	55615000	13.0348	42811514	0.769784	3056594	284378	0.147513
ASY2-115-R2-3-43820326_S8_L001_R1	28271445	56542890	13.2522	43721256	0.773241	3127000	309617	0.147669
ASY2-115-R2-4-43820327_S9_L001_R1	27685507	55371014	12.9776	42600988	0.769373	3117311	304477	0.151542
ASY2-115-R2-5-43820328_S10_L001_R1	25047270	50094540	11.7409	38631032	0.771163	2529290	242854	0.135698
ASY2-115-R2-6-43820329_S11_L001_R1	25171888	50343776	11.7993	38690364	0.768523	2677286	260092	0.142791
ASY2-115-R2-7-43820330_S12_L001_R1	25466138	50932276	11.9373	39321507	0.772035	2667170	255906	0.14004
ASY2-115-R3-1-43820332_S13_L001_R1	31596699	63193398	14.811	48618736	0.769364	3714483	374242	0.158408
ASY2-115-R3-2-43820333_S14_L001_R1	29566633	59133266	13.8594	45639924	0.771815	3307316	303142	0.14929
ASY2-115-R3-3-43820334_S1_L002_R1	21710142	43420284	10.1766	33552902	0.772747	2201101	199376	0.135254
ASY2-115-R3-4-43820335_S2_L002_R1	19054619	38109238	8.93185	29437966	0.772463	1842598	165927	0.128945
ASY2-115-R3-5-43820336_S3_L002_R1	20411869	40823738	9.56806	31434811	0.770013	2084076	192631	0.136721
ASY2-115-R3-6-43820337_S4_L002_R1	19333598	38667196	9.06262	29838108	0.771665	1811775	166752	0.12496
ASY2-115-R3-7-43820338_S5_L002_R1	21393271	42786542	10.0281	33165361	0.775135	2159430	193490	0.134242
ASY2-115-R3-8-43820339_S6_L002_R1	21786512	43573024	10.2124	33674341	0.772825	2289454	216088	0.14026
ASY2-115-R3-9-43820340_S7_L002_R1	20624569	41249138	9.66777	31773188	0.770275	1973005	175862	0.128334
ASY2-115-R4-1-43820342_S8_L002_R1	17829398	35658796	8.35753	27573220	0.773252	1575259	136262	0.117927
ASY2-115-R4-2-43820343_S9_L002_R1	24849740	49699480	11.6483	38438307	0.773415	2700179	245805	0.144512
ASY2-115-R4-3-43820344_S10_L002_R1	20495021	40990042	9.60704	30930326	0.754581	1955209	178878	0.130257
ASY2-115-R4-4-43820345_S11_L002_R1	21441757	42883514	10.0508	32330254	0.753909	2055304	183667	0.131178
ASY2-115-R4-5-43820346_S12_L002_R1	21333146	42666292	9.99991	32781736	0.768329	2152711	195681	0.135415
ASY2-115-R4-6-43820347_S13_L002_R1	22981386	45962772	10.7725	35546867	0.773384	2339621	208938	0.13572
ASY2-115-R4-7-43820348_S14_L002_R1	25437880	50875760	11.924	35385663	0.695531	2316420	214699	0.135718
ASY2-115-R5-1-43820352_S15_L002_R1	20556181	41112362	9.63571	31785678	0.773142	1915370	181730	0.124435
ASY2-115-R5-2-43820353_S16_L002_R1	23328471	46656942	10.9352	36024800	0.772121	2195006	198964	0.125928
ASY2-115-R5-3-43820354_S17_L002_R1	26859474	53718948	12.5904	40516645	0.754234	2942337	270778	0.14993
ASY2-115-R5-4-43820355_S18_L002_R1	24247568	48495136	11.366	37059157	0.764183	2417661	214835	0.134811
ASY2-115-R5-5-43820356_S19_L002_R1	23540909	47081818	11.0348	36367847	0.772439	2348953	213555	0.133221
ASY2-115-R5-6-43820357_S20_L002_R1	22282698	44565396	10.445	34385949	0.771584	2153981	199661	0.129263
ASY2-115-R5-7-43820358_S21_L002_R1	27469676	54939352	12.8764	42508810	0.773741	3218883	300146	0.15614
ASY2-115-R5-8-43820359_S22_L002_R1	25633074	51266148	12.0155	39632966	0.773083	2716100	242064	0.141137
ASY2-115-R6-1-43820361_S23_L002_R1	25177654	50355308	11.802	39011186	0.774718	2557005	233421	0.135198
ASY2-115-R6-2-43820362_S24_L002_R1	12348938	24697876	5.78856	18867259	0.763922	1336007	128662	0.145369
ASY2-115-R6-3-43820363_S25_L002_R1	24285472	48570944	11.3838	37133900	0.764529	2596469	233284	0.14391
ASY2-115-R6-4-43820364_S26_L002_R1	24780200	49560400	11.6157	37788190	0.762467	2696419	242795	0.146923
ASY2-115-R6-5-43820365_S27_L002_R1	21388466	42776932	10.0258	33009047	0.771655	2177209	194765	0.135929
ASY2-115-R6-6-43820366_S28_L002_R1	25106898	50213796	11.7689	38827356	0.773241	2622267	230282	0.139388
ASY2-115-R6-7-43820367_S29_L002_R1	24312115	48624230	11.3963	37684717	0.775019	2421021	213560	0.132704
ASY2-115-R6-8-43820368_S30_L002_R1	26340648	52681296	12.3472	40573013	0.77016	3182443	297901	0.161527
ASY2-116-R1-1-43820371_S31_L002_R1	23804384	47608768	11.1583	36999011	0.777147	2528607	220615	0.140509
ASY2-116-R1-2-43820372_S32_L002_R1	26283932	52567864	12.3206	38604947	0.734383	2889409	244958	0.153635
ASY2-116-R2-1-43820379_S34_L002_R1	21116282	42232564	9.89826	32038352	0.758617	2155792	193448	0.138916
ASY2-116-R2-2-43820380_S35_L002_R1	23346734	46693468	10.9438	36026494	0.771553	2387355	207452	0.13652
ASY2-116-R2-3-43820381_S36_L002_R1	27028510	54057020	12.6696	41828732	0.773789	3302183	297259	0.162542
ASY2-116-R2-4-43820382_S37_L002_R1	20216794	40433588	9.47662	31195713	0.77153	1917800	173516	0.126702
ASY2-116-R2-6-43820384_S38_L002_R1	7766773	15533546	3.64067	9420108	0.606436	657015	55517	0.14249
ASY2-116-R2-7-43820385_S39_L002_R1	12907979	25815958	6.05062	19305519	0.747813	1183300	101898	0.125477
ASY2-116-R3-1-43820389_S40_L002_R1	22850971	45701942	10.7114	34977473	0.765339	2178240	193400	0.128532
ASY2-116-R3-2-43820390_S41_L002_R1	24534638	49069276	11.5006	37513253	0.764496	2655844	240831	0.146012
ASY2-116-R3-3-43820391_S42_L002_R1	23055170	46110340	10.8071	34731252	0.75322	2345509	207965	0.139106
ASY2-116-R3-4-43820392_S43_L002_R1	12349531	24699062	5.78884	17142005	0.694035	1227606	107383	0.146702
ASY2-116-R3-5-43820393_S44_L002_R1	9951708	19903416	4.66486	14699136	0.738523	1002380	88117	0.139306
ASY2-116-R4-1-43820399_S45_L002_R1	23547332	47094664	11.0378	36166017	0.767943	2392109	212342	0.136274
ASY2-116-R4-10-43820407_S50_L002_R1	4643339	9286678	2.17657	6468698	0.696557	458044	39725	0.144545
ASY2-116-R4-2-43820400_S46_L002_R1	21727473	43454946	10.1848	33479951	0.770452	2183919	188910	0.134449
ASY2-116-R4-3-43820401_S47_L002_R1	25107411	50214822	11.7691	38892283	0.774518	2737646	251604	0.145036
ASY2-116-R4-4-43820402_S48_L002_R1	23815583	47631166	11.1636	29249320	0.614079	1969059	175915	0.13866
ASY2-116-R4-5-43820403_S49_L002_R1	3156906	6313812	1.4798	4548336	0.720379	268914	23104	0.120523
ASY2-116-R5-1-43820408_S51_L002_R1	22465278	44930556	10.5306	34671646	0.771672	2219407	192552	0.131665
ASY2-116-R5-10-43820417_S57_L002_R1	9648547	19297094	4.52276	13937756	0.722272	966708	80025	0.141636
ASY2-116-R5-2-43820409_S52_L002_R1	22062518	44125036	10.3418	33676977	0.763217	2214299	197465	0.135377
ASY2-116-R5-3-43820410_S53_L002_R1	29663989	59327978	13.905	45681587	0.769984	3648930	323911	0.164133
ASY2-116-R5-4-43820411_S54_L002_R1	24812375	49624750	11.6308	38277865	0.771346	2642337	233605	0.142038
ASY2-116-R5-5-43820412_S55_L002_R1	22835171	45670342	10.704	35155503	0.769767	2346829	200871	0.137471
ASY2-116-R5-6-43820413_S56_L002_R1	19029203	38058406	8.91994	29299752	0.769863	2108101	195408	0.148151
ASY2-116-R6-1-43820418_S58_L002_R1	29327768	58655536	13.7474	45028601	0.767679	3368746	295173	0.153827
ASY2-116-R6-10-43820427_S62_L002_R1	4230213	8460426	1.98291	6036885	0.713544	435095	36408	0.146655
ASY2-116-R6-2-43820419_S59_L002_R1	24995532	49991064	11.7167	38440140	0.76894	2764318	246419	0.148017
ASY2-116-R6-3-43820420_S60_L002_R1	30808273	61616546	14.4414	47387624	0.769073	3786130	344879	0.16432
ASY2-116-R6-6-43820423_S61_L002_R1	9332658	18665316	4.37468	12349348	0.66162	732428	59864	0.121338
ASY2-117-R1-1-43820428_S63_L002_R1	23342441	46684882	10.9418	36026746	0.7717	2293748	205972	0.13124
ASY2-117-R1-2-43820429_S64_L002_R1	28563827	57127654	13.3893	41758656	0.730971	2849785	235593	0.140762
ASY2-117-R1-3-43820430_S65_L002_R1	28689173	57378346	13.448	44030660	0.767374	3218448	293234	0.150652
ASY2-117-R1-4-43820431_S66_L002_R1	26726030	53452060	12.5278	38576608	0.721705	2470693	215224	0.132197
ASY2-117-R1-5-43820432_S67_L002_R1	24046665	48093330	11.2719	37381691	0.777274	2377774	216228	0.131081
ASY2-117-R1-6-43820433_S68_L002_R1	23386692	46773384	10.9625	36141111	0.772685	2336313	214790	0.13346
ASY2-117-R2-1-43820438_S69_L002_R1	27523359	55046718	12.9016	42208820	0.766782	2916185	267228	0.142541
ASY2-117-R2-2-43820439_S70_L002_R1	19145197	38290394	8.97431	26878947	0.701976	1587532	140037	0.121713
ASY2-117-R2-3-43820440_S255_L002_R1	25495589	50991178	11.9511	39393839	0.772562	3015851	227943	0.157776
ASY2-117-R2-4-43820441_S256_L002_R1	25820465	51640930	12.1033	39935857	0.773337	3114412	232703	0.160632
ASY2-117-R2-7-43820444_S71_L002_R1	28935515	57871030	13.5635	42903597	0.741366	2901999	246504	0.139
ASY2-117-R3-1-43820448_S258_L002_R1	29067555	58135110	13.6254	44740641	0.769598	3537513	270678	0.162866
ASY2-117-R3-10-43820457_S267_L002_R1	25927752	51855504	12.1536	39871685	0.7689	3149289	244456	0.162565
ASY2-117-R3-2-43820449_S259_L002_R1	26201292	52402584	12.2819	34038433	0.649556	2722080	198160	0.165214
ASY2-117-R3-3-43820450_S260_L002_R1	28303389	56606778	13.2672	43581704	0.769903	3751909	274968	0.177338
ASY2-117-R3-4-43820451_S261_L002_R1	23570427	47140854	11.0486	36450891	0.773234	2655889	214085	0.150099
ASY2-117-R3-5-43820452_S262_L002_R1	23305300	46610600	10.9244	36021252	0.772812	2635281	210910	0.150711
ASY2-117-R3-6-43820453_S263_L002_R1	24457791	48915582	11.4646	37802624	0.772814	3019954	236065	0.164269
ASY2-117-R3-7-43820454_S264_L002_R1	33733360	67466720	15.8125	51945903	0.769949	4769203	355015	0.18915
ASY2-117-R3-8-43820455_S265_L002_R1	25159920	50319840	11.7937	38840839	0.771879	3016246	223510	0.159895
ASY2-117-R3-9-43820456_S266_L002_R1	25604649	51209298	12.0022	39604468	0.773384	3060247	228520	0.159039
ASY2-117-R4-1-43820458_S268_L002_R1	26765210	53530420	12.5462	41270161	0.770967	3319741	242116	0.165575
ASY2-117-R4-10-43820467_S275_L002_R1	9940685	19881370	4.6597	11795326	0.593285	917569	60051	0.158999
ASY2-117-R4-2-43820459_S269_L002_R1	27071043	54142086	12.6896	41772266	0.77153	3502381	272034	0.172444
ASY2-117-R4-3-43820460_S270_L002_R1	24392235	48784470	11.4339	37576404	0.770253	2837787	212160	0.155739
ASY2-117-R4-4-43820461_S271_L002_R1	25391793	50783586	11.9024	38950323	0.766986	3273577	257128	0.172996
ASY2-117-R4-5-43820462_S272_L002_R1	24156515	48313030	11.3234	37128676	0.768502	2937562	218845	0.162754
ASY2-117-R4-6-43820463_S273_L002_R1	9820645	19641290	4.60343	13839957	0.704636	1093256	72583	0.161201
ASY2-117-R4-7-43820464_S274_L002_R1	25888700	51777400	12.1353	25797053	0.49823	2068290	146484	0.16488
ASY2-117-R5-1-43820468_S276_L002_R1	25011461	50022922	11.7241	38290990	0.765469	3019326	232703	0.162275
ASY2-117-R5-2-43820469_S277_L002_R1	27367081	54734162	12.8283	42229463	0.771538	3607349	277654	0.175905
ASY2-117-R5-3-43820470_S278_L002_R1	26943506	53887012	12.6298	41579842	0.771612	3367688	246406	0.166744
ASY2-117-R5-8-43820475_S279_L002_R1	14407157	28814314	6.75335	18259852	0.633708	1398800	92480	0.156541
ASY2-117-R5-9-43820476_S72_L002_R1	24176370	48352740	11.3327	31456793	0.650569	2122758	172095	0.13816
ASY2-117-R6-1-43820478_S281_L002_R1	29760592	59521184	13.9503	45995429	0.772757	3955489	291505	0.17706
ASY2-117-R6-10-43820487_S33_L002_R1	13878426	27756852	6.50551	20134110	0.725374	1258962	112756	0.128207
ASY2-117-R6-2-43820479_S251_L002_R1	26903898	53807796	12.6112	41197760	0.765647	3467586	268538	0.17334
ASY2-117-R6-3-43820480_S252_L002_R1	27922245	55844490	13.0886	42952646	0.769147	3661587	278516	0.1753
ASY2-117-R6-4-43820481_S253_L002_R1	28996783	57993566	13.5922	44627294	0.769521	3895838	291869	0.17959
ASY2-117-R6-5-43820482_S254_L002_R1	20254899	40509798	9.49448	3616450	0.0892735	272336	15892	0.15307
average	2.29882e+07	4.59763e+07	10.7757	3.46983e+07	0.749473	2.60668e+06	213344	0.153167
sd	5.19365e+06	1.03873e+07	2.43452	8.88102e+06	0.0768039	793928	64052.9	0.0163974
median	2.3972e+07	47943935	11.2369	36233683	0.771065	2684728	215656	0.154083
min	3156906	6313812	1.4798	3616450	0.0892735	268914	15892	0.117927
max	33733360	67466720	15.8125	51945903	0.77836	4769203	374242	0.189154

### Sheet: wgrs_parents
sample id	read pairs	total reads	approx. coverage	alignments	alignment rate (proportion)	Picard READ_PAIR_DUPLICATES	Picard READ_PAIR_OPTICAL_DUPLICATES	Picard PERCENT_DUPLICATION
55-41F-43986645_S1_L003_R1	42778191	85556382	20.0523	66388814	0.775966	6435770	1165867	0.198999
58-33M-43986647_S3_L003_R1	62189088	124378176	29.1511	96614137	0.776777	9692701	1742283	0.20609
65-19M-43986649_S29_L004_R1	66234358	132468716	31.0474	103201818	0.779066	9136124	1141372	0.182048
65-4F-43986643_S4_L002_R1	50950564	101901128	23.8831	77064201	0.756264	6966116	896732	0.186313
79-13M-43986648_S28_L004_R1	46052542	92105084	21.5871	71453281	0.77578	6122818	765130	0.176299
79-1M-43986650_S30_L004_R1	63826483	127652966	29.9187	99041575	0.775866	8980323	1120551	0.186688
CH8-001-46423746_S241_L003_R1	32719241	65438482	15.3371	50941889	0.77847	5272586	986987	0.212495
CHR8-005-47241520_S527_L001_R1	174747330	349494660	81.9128	270950088	0.775262	22147727	2693241	0.170318
average	6.74372e+07	1.34874e+08	31.6112	1.04457e+08	0.774181	9.34427e+06	1.31402e+06	0.189906
sd	4.48808e+07	8.97616e+07	21.0379	6.96574e+07	0.00736543	5.41555e+06	627604	0.014681
median	56569826	113139652	26.5171	86839169	0.775916	7.97322e+06	1.13096e+06	0.186501
min	32719241	65438482	15.3371	50941889	0.756264	5272586	765130	0.170318
max	174747330	349494660	81.9128	270950088	0.779066	22147727	2693241	0.212495

### Sheet: amp_panel_offspring
IonCode.id	sample.id	reads	alignments	alignment rate
IonCode_0101	ASY2-114-R1-1	112164	107647	0.959729
IonCode_0102	ASY2-114-R1-2	166398	154213	0.926772
IonCode_0103	ASY2-114-R1-3	170995	160923	0.941098
IonCode_0104	ASY2-114-R1-4	372504	348980	0.936849
IonCode_0105	ASY2-114-R1-5	94509	89026	0.941984
IonCode_0106	ASY2-114-R1-6	36373	34096	0.937399
IonCode_0107	ASY2-114-R1-7	115561	109230	0.945215
IonCode_0108	ASY2-114-R1-8	220924	209068	0.946334
IonCode_0109	ASY2-114-R1-9	32539	26635	0.818556
IonCode_0110	ASY2-114-R1-10	11247	10029	0.891704
IonCode_0111	ASY2-114-R2-1	108896	102572	0.941926
IonCode_0112	ASY2-114-R2-2	172236	162157	0.941481
IonCode_0113	ASY2-114-R2-3	127789	120864	0.945809
IonCode_0114	ASY2-114-R2-4	211228	199544	0.944685
IonCode_0115	ASY2-114-R2-5	204327	194015	0.949532
IonCode_0116	ASY2-114-R2-6	143940	136145	0.945845
IonCode_0117	ASY2-114-R2-7	227926	215158	0.943982
IonCode_0118	ASY2-114-R2-8	146132	136874	0.936646
IonCode_0119	ASY2-114-R2-9	109640	102981	0.939265
IonCode_0120	ASY2-114-R2-10	37688	33724	0.894821
IonCode_0121	ASY2-114-R3-1	120817	113731	0.941349
IonCode_0122	ASY2-114-R3-2	88428	83124	0.940019
IonCode_0123	ASY2-114-R3-3	244539	230448	0.942377
IonCode_0124	ASY2-114-R3-4	132371	125544	0.948425
IonCode_0125	ASY2-114-R3-5	61497	58398	0.949607
IonCode_0126	ASY2-114-R3-6	87515	82893	0.947186
IonCode_0127	ASY2-114-R3-7	111004	104828	0.944362
IonCode_0128	ASY2-114-R3-8	112820	106835	0.946951
IonCode_0129	ASY2-114-R3-9	111122	105995	0.953862
IonCode_0130	ASY2-114-R3-10	283278	270482	0.954829
IonCode_0131	ASY2-114-R4-1	313449	296506	0.945947
IonCode_0132	ASY2-114-R4-2	34271	32167	0.938607
IonCode_0133	ASY2-114-R4-3	108847	103255	0.948625
IonCode_0134	ASY2-114-R4-4	99962	94504	0.945399
IonCode_0135	ASY2-114-R4-5	35651	33646	0.94376
IonCode_0136	ASY2-114-R4-6	69560	65508	0.941748
IonCode_0137	ASY2-114-R4-7	44047	42372	0.961972
IonCode_0138	ASY2-114-R4-8	41765	38636	0.925081
IonCode_0139	ASY2-114-R4-9	30869	27490	0.890537
IonCode_0140	ASY2-114-R4-10	241801	225422	0.932262
IonCode_0141	ASY2-114-R5-1	202781	193109	0.952303
IonCode_0142	ASY2-114-R5-2	78905	74224	0.940675
IonCode_0143	ASY2-114-R5-3	61855	58534	0.94631
IonCode_0144	ASY2-114-R5-4	109303	102624	0.938895
IonCode_0145	ASY2-114-R5-5	125457	121051	0.96488
IonCode_0146	ASY2-114-R5-6	149620	141017	0.942501
IonCode_0147	ASY2-114-R5-7	262179	247214	0.942921
IonCode_0148	ASY2-114-R5-8	532758	512882	0.962692
IonCode_0149	ASY2-114-R5-9	46969	44364	0.944538
IonCode_0150	ASY2-114-R5-10	8676	8011	0.923352
IonCode_0151	ASY2-114-R6-1	282659	265957	0.940911
IonCode_0152	ASY2-114-R6-2	75109	70592	0.939861
IonCode_0153	ASY2-114-R6-3	46873	44404	0.947326
IonCode_0154	ASY2-114-R6-4	39554	37451	0.946832
IonCode_0155	ASY2-114-R6-5	269827	254305	0.942474
IonCode_0156	ASY2-114-R6-6	89588	84306	0.941041
IonCode_0157	ASY2-114-R6-7	85110	80633	0.947397
IonCode_0158	ASY2-114-R6-8	104373	98782	0.946433
IonCode_0159	ASY2-114-R6-9	60609	57225	0.944167
IonCode_0160	ASY2-114-R6-10	170068	160295	0.942535
IonCode_0161	ASY2-115-R1-1	123391	116693	0.945717
IonCode_0162	ASY2-115-R1-2	138303	131090	0.947846
IonCode_0163	ASY2-115-R1-3	537785	506657	0.942118
IonCode_0164	ASY2-115-R1-4	140352	133264	0.949498
IonCode_0165	ASY2-115-R1-5	112628	105319	0.935105
IonCode_0166	ASY2-115-R1-6	153725	144602	0.940654
IonCode_0167	ASY2-115-R1-7	136715	128510	0.939985
IonCode_0168	ASY2-115-R1-8	167595	155985	0.930726
IonCode_0169	ASY2-115-R1-9	123694	116696	0.943425
IonCode_0170	ASY2-115-R1-10	62461	58729	0.940251
IonCode_0171	ASY2-115-R2-1	157986	148879	0.942356
IonCode_0172	ASY2-115-R2-2	207505	196283	0.945919
IonCode_0173	ASY2-115-R2-3	99496	93835	0.943103
IonCode_0174	ASY2-115-R2-4	140438	132001	0.939924
IonCode_0175	ASY2-115-R2-5	96921	91628	0.945389
IonCode_0176	ASY2-115-R2-6	323237	303994	0.940468
IonCode_0177	ASY2-115-R2-7	192297	180753	0.939968
IonCode_0178	ASY2-115-R2-8	50209	42272	0.841921
IonCode_0179	ASY2-115-R2-9	2360	2181	0.924153
IonCode_0180	ASY2-115-R2-10	3715	3401	0.915478
IonCode_0181	ASY2-115-R3-1	111509	105658	0.947529
IonCode_0182	ASY2-115-R3-2	203458	188706	0.927494
IonCode_0183	ASY2-115-R3-3	344893	324904	0.942043
IonCode_0184	ASY2-115-R3-4	261237	244830	0.937195
IonCode_0185	ASY2-115-R3-5	98391	93670	0.952018
IonCode_0186	ASY2-115-R3-6	288289	271270	0.940965
IonCode_0187	ASY2-115-R3-7	106162	99825	0.940308
IonCode_0188	ASY2-115-R3-8	177153	167023	0.942818
IonCode_0189	ASY2-115-R3-9	318513	301138	0.94545
IonCode_0190	ASY2-115-R3-10	10884	9381	0.861907
IonCode_0191	ASY2-115-R4-1	68362	64296	0.940523
IonCode_0192	ASY2-115-R4-2	91891	86115	0.937143
IonCode_0193	ASY2-115-R4-3	848026	805572	0.949938
IonCode_0194	ASY2-115-R4-4	90331	84972	0.940674
IonCode_0195	ASY2-115-R4-5	269643	254074	0.942261
IonCode_0196	ASY2-115-R4-6	178673	167126	0.935374
IonCode_0201	ASY2-115-R4-7	501527	483418	0.963892
IonCode_0202	ASY2-115-R4-8	168765	159185	0.943235
IonCode_0203	ASY2-115-R4-9	3062	2756	0.900065
IonCode_0204	ASY2-115-R4-10	154954	143543	0.926359
IonCode_0205	ASY2-115-R5-1	881806	847435	0.961022
IonCode_0206	ASY2-115-R5-2	392287	377299	0.961793
IonCode_0207	ASY2-115-R5-3	210504	201924	0.959241
IonCode_0208	ASY2-115-R5-4	616093	592545	0.961778
IonCode_0209	ASY2-115-R5-5	139692	133387	0.954865
IonCode_0210	ASY2-115-R5-6	416197	399469	0.959807
IonCode_0211	ASY2-115-R5-7	45793	43129	0.941825
IonCode_0212	ASY2-115-R5-8	336957	325461	0.965883
IonCode_0213	ASY2-115-R5-9	13305	12135	0.912063
IonCode_0214	ASY2-115-R5-10	5362	5119	0.954681
IonCode_0215	ASY2-115-R6-1	184468	177994	0.964904
IonCode_0216	ASY2-115-R6-2	353549	340791	0.963914
IonCode_0217	ASY2-115-R6-3	289222	275410	0.952244
IonCode_0218	ASY2-115-R6-4	94949	89522	0.942843
IonCode_0219	ASY2-115-R6-5	176240	168583	0.956554
IonCode_0220	ASY2-115-R6-6	171262	162368	0.948068
IonCode_0221	ASY2-115-R6-7	146655	139612	0.951976
IonCode_0222	ASY2-115-R6-8	400045	378620	0.946444
IonCode_0223	ASY2-115-R6-9	15940	14007	0.878733
IonCode_0224	ASY2-115-R6-10	7684	6955	0.905128
IonCode_0225	ASY2-116-R1-1	124390	118096	0.949401
IonCode_0226	ASY2-116-R1-2	278011	259764	0.934366
IonCode_0227	ASY2-116-R1-3	18193	16777	0.922168
IonCode_0228	ASY2-116-R1-4	1704	1583	0.928991
IonCode_0229	ASY2-116-R1-5	117998	105991	0.898244
IonCode_0230	ASY2-116-R1-6	54921	50310	0.916043
IonCode_0231	ASY2-116-R1-7	42176	38268	0.907341
IonCode_0232	ASY2-116-R1-8	40510	37254	0.919625
IonCode_0233	ASY2-116-R1-9	2435	2223	0.912936
IonCode_0234	ASY2-116-R1-10	1502	1371	0.912783
IonCode_0235	ASY2-116-R2-1	105491	98964	0.938127
IonCode_0236	ASY2-116-R2-2	368581	346309	0.939574
IonCode_0237	ASY2-116-R2-3	13170	12163	0.923538
IonCode_0238	ASY2-116-R2-4	138210	130492	0.944157
IonCode_0239	ASY2-116-R2-5	78855	71445	0.90603
IonCode_0240	ASY2-116-R2-6	102887	92866	0.902602
IonCode_0241	ASY2-116-R2-7	545912	509810	0.933868
IonCode_0242	ASY2-116-R2-8	1074	1014	0.944134
IonCode_0243	ASY2-116-R2-9	99816	88544	0.887072
IonCode_0244	ASY2-116-R2-10	24742	20951	0.846779
IonCode_0245	ASY2-116-R3-1	66916	62650	0.936248
IonCode_0246	ASY2-116-R3-2	74379	69803	0.938477
IonCode_0247	ASY2-116-R3-3	696692	662794	0.951344
IonCode_0248	ASY2-116-R3-4	139245	129614	0.930834
IonCode_0249	ASY2-116-R3-5	198513	187919	0.946633
IonCode_0250	ASY2-116-R3-6	27997	25984	0.928099
IonCode_0251	ASY2-116-R3-7	62451	58343	0.93422
IonCode_0252	ASY2-116-R3-8	48763	45328	0.929557
IonCode_0253	ASY2-116-R3-9	56516	48570	0.859403
IonCode_0254	ASY2-116-R3-10	145364	135715	0.933622
IonCode_0255	ASY2-116-R4-1	227463	211036	0.927782
IonCode_0256	ASY2-116-R4-2	291766	279399	0.957613
IonCode_0257	ASY2-116-R4-3	132571	126287	0.952599
IonCode_0258	ASY2-116-R4-4	219223	209188	0.954225
IonCode_0259	ASY2-116-R4-5	159853	149214	0.933445
IonCode_0260	ASY2-116-R4-6	70270	64932	0.924036
IonCode_0261	ASY2-116-R4-7	93021	86031	0.924856
IonCode_0262	ASY2-116-R4-8	67653	59871	0.884972
IonCode_0263	ASY2-116-R4-9	11006	10508	0.954752
IonCode_0264	ASY2-116-R4-10	246432	233121	0.945985
IonCode_0265	ASY2-116-R5-1	80470	76493	0.950578
IonCode_0266	ASY2-116-R5-2	194511	182501	0.938255
IonCode_0267	ASY2-116-R5-3	220370	207062	0.939611
IonCode_0268	ASY2-116-R5-4	88886	83289	0.937032
IonCode_0269	ASY2-116-R5-5	166138	157123	0.945738
IonCode_0270	ASY2-116-R5-6	315092	296571	0.94122
IonCode_0271	ASY2-116-R5-7	70650	64625	0.91472
IonCode_0272	ASY2-116-R5-8	133102	123930	0.93109
IonCode_0273	ASY2-116-R5-9	50464	46081	0.913146
IonCode_0274	ASY2-116-R5-10	153820	141899	0.9225
IonCode_0275	ASY2-116-R6-1	170381	161377	0.947154
IonCode_0276	ASY2-116-R6-2	217137	205596	0.946849
IonCode_0277	ASY2-116-R6-3	128725	121577	0.944471
IonCode_0278	ASY2-116-R6-4	68838	64012	0.929893
IonCode_0279	ASY2-116-R6-5	101330	92854	0.916353
IonCode_0280	ASY2-116-R6-6	537744	503679	0.936652
IonCode_0281	ASY2-116-R6-7	144443	130875	0.906067
IonCode_0282	ASY2-116-R6-8	1275	1140	0.894118
IonCode_0283	ASY2-116-R6-9	189403	170372	0.899521
IonCode_0284	ASY2-116-R6-10	96587	86348	0.893992
IonCode_0285	ASY2-117-R1-1	110232	103731	0.941024
IonCode_0286	ASY2-117-R1-2	90850	85766	0.94404
IonCode_0287	ASY2-117-R1-3	215246	204934	0.952092
IonCode_0288	ASY2-117-R1-4	160880	151036	0.938812
IonCode_0289	ASY2-117-R1-5	108511	102712	0.946558
IonCode_0290	ASY2-117-R1-6	116985	112159	0.958747
IonCode_0291	ASY2-117-R1-7	27104	24041	0.886991
IonCode_0292	ASY2-117-R1-8	21441	19326	0.901357
IonCode_0293	ASY2-117-R1-9	91268	85076	0.932156
IonCode_0294	ASY2-117-R1-10	11051	9949	0.900281
IonCode_0295	ASY2-117-R2-1	231664	220050	0.949867
IonCode_0296	ASY2-117-R2-2	106562	100377	0.941959
IonCode_0301	ASY2-117-R2-3	207063	196341	0.948219
IonCode_0302	ASY2-117-R2-4	36499	34424	0.943149
IonCode_0303	ASY2-117-R2-5	59750	53279	0.891699
IonCode_0304	ASY2-117-R2-6	113469	101815	0.897294
IonCode_0305	ASY2-117-R2-7	132206	121220	0.916902
IonCode_0306	ASY2-117-R2-8	100071	89672	0.896084
IonCode_0307	ASY2-117-R2-9	66333	60137	0.906592
IonCode_0308	ASY2-117-R2-10	23156	21292	0.919503
IonCode_0309	ASY2-117-R3-1	120655	114240	0.946832
IonCode_0310	ASY2-117-R3-2	149449	139250	0.931756
IonCode_0311	ASY2-117-R3-3	28866	27006	0.935564
IonCode_0312	ASY2-117-R3-4	53644	49563	0.923924
IonCode_0313	ASY2-117-R3-5	41054	37517	0.913845
IonCode_0314	ASY2-117-R3-6	69521	65204	0.937904
IonCode_0315	ASY2-117-R3-7	51153	48201	0.942291
IonCode_0316	ASY2-117-R3-8	305505	290174	0.949818
IonCode_0317	ASY2-117-R3-9	188613	174662	0.926034
IonCode_0318	ASY2-117-R3-10	20393	18680	0.916001
IonCode_0319	ASY2-117-R4-1	22187	19795	0.892189
IonCode_0320	ASY2-117-R4-2	43644	39475	0.904477
IonCode_0321	ASY2-117-R4-3	109363	98252	0.898403
IonCode_0322	ASY2-117-R4-4	70113	64191	0.915536
IonCode_0323	ASY2-117-R4-5	214546	200355	0.933856
IonCode_0324	ASY2-117-R4-6	266681	247425	0.927794
IonCode_0325	ASY2-117-R4-7	207999	191283	0.919634
IonCode_0326	ASY2-117-R4-8	8352	7010	0.83932
IonCode_0327	ASY2-117-R4-9	5279	4111	0.778746
IonCode_0328	ASY2-117-R4-10	16792	13344	0.794664
IonCode_0329	ASY2-117-R5-1	26527	23843	0.89882
IonCode_0330	ASY2-117-R5-2	27990	25812	0.922186
IonCode_0331	ASY2-117-R5-3	94150	88024	0.934934
IonCode_0332	ASY2-117-R5-4	23763	20737	0.872659
IonCode_0333	ASY2-117-R5-5	3260	2524	0.774233
IonCode_0334	ASY2-117-R5-6	21072	15699	0.745017
IonCode_0335	ASY2-117-R5-7	7166	4440	0.619593
IonCode_0336	ASY2-117-R5-8	40680	27706	0.681072
IonCode_0337	ASY2-117-R5-9	28578	20383	0.713241
IonCode_0338	ASY2-117-R5-10	3692	2390	0.647346
IonCode_0339	ASY2-117-R6-1	54631	49882	0.913071
IonCode_0340	ASY2-117-R6-2	132208	122226	0.924498
IonCode_0341	ASY2-117-R6-3	34008	27329	0.803605
IonCode_0342	ASY2-117-R6-4	11090	8433	0.760415
IonCode_0343	ASY2-117-R6-5	4119	1747	0.424132
IonCode_0344	ASY2-117-R6-6	9004	6611	0.734229
IonCode_0345	ASY2-117-R6-7	6746	4563	0.676401
IonCode_0346	ASY2-117-R6-8	14722	10218	0.694063
IonCode_0347	ASY2-117-R6-9	50185	41325	0.823453
IonCode_0348	ASY2-117-R6-10	283477	258265	0.911062
	average	139128	130757	0.918362
	stdev	136713	130388	0.0630471
	median	108872	102194	0.939592
	min	1074	1014	0.424132
	max	881806	847435	0.965883

### Sheet: amp_panel_parents
IonCode.id	sample.id	reads	alignments	alignment rate
IonCode_0150_rawlib	55-41F	583732	554711	0.950284
IonCode_0156_rawlib	65-19M	615858	580247	0.942177
IonCode_0165_rawlib	65-8F	24634	23150	0.939758
IonCode_0219_rawlib	65-4F	843132	800157	0.949029
IonCode_0224_rawlib	79-1M	1073202	1007552	0.938828
IonCode_0234_rawlib	79-13M	1213274	1146437	0.944912
IonCode_0254_rawlib	58-33M	816130	772062	0.946004
IonCode_0259_rawlib	58-9F	1328430	1246797	0.938549
	average	812299	766389	0.943693
	stdev	415324	390315	0.0045771
	median	829631	786110	0.943544
	min	24634	23150	0.938549
	max	1328430	1246797	0.950284
