## Additional File S3 for "Pedigree-based genome-wide imputation using a low-density amplicon panel for the highly polymorphic Pacific oyster *Crassostrea* (*Magallana*) *gigas*"

### Sheet: empirical_HD_data
indiv	count.homo_ref	count.het	count.homo_alt	count.missing
114-R1-1	279062	122812	14842	8235
114-R1-2	280336	120859	14986	8770
114-R1-3	288599	114235	15110	7007
114-R1-4	286674	114301	15128	8848
114-R1-5	281714	120331	14819	8087
114-R1-6	280441	120545	15388	8577
114-R1-7	283342	120111	14950	6548
114-R1-8	281562	121001	15141	7247
114-R1-9	19891	9555	551	394954
114-R2-1	279528	118100	14732	12591
114-R2-2	282557	115904	14764	11726
114-R2-3	280215	119763	14663	10310
114-R2-4	280567	119319	14860	10205
114-R2-5	276158	121664	14567	12562
114-R2-6	276914	123177	14738	10122
114-R2-7	278294	122707	15072	8878
114-R2-8	275787	107571	14745	26848
114-R2-9	281410	113195	14735	15611
114-R3-1	282587	113841	15120	13403
114-R3-10	285595	112890	15092	11374
114-R3-2	282540	116060	15155	11196
114-R3-3	269980	129884	14094	10993
114-R3-4	276825	124061	14473	9592
114-R3-5	275456	121712	14703	13080
114-R3-6	272093	127928	14284	10646
114-R3-7	280131	116748	14921	13151
114-R3-8	279980	121398	15000	8573
114-R3-9	280255	117411	14860	12425
114-R4-1	278566	120121	14553	11711
114-R4-10	187851	77578	9061	150461
114-R4-2	274503	122219	14209	14020
114-R4-3	272671	120016	14447	17817
114-R4-4	276335	123754	14856	10006
114-R4-5	277694	121547	14609	11101
114-R4-6	280463	119029	14642	10817
114-R4-7	276953	119229	14675	14094
114-R4-8	189510	80674	9116	145651
114-R5-1	275246	126435	14574	8696
114-R5-2	278774	116055	14620	15502
114-R5-3	286380	109850	15124	13597
114-R5-4	279545	117255	15156	12995
114-R5-5	273523	121150	14160	16118
114-R5-6	287824	106871	15266	14990
114-R5-7	281426	116160	14561	12804
114-R5-8	280912	119571	14894	9574
114-R5-9	272509	122276	14141	16025
114-R6-1	269524	121169	14158	20100
114-R6-10	258797	106766	13514	45874
114-R6-2	277222	115336	14549	17844
114-R6-3	273496	119385	14392	17678
114-R6-4	284095	116413	15087	9356
114-R6-5	285833	114493	15027	9598
114-R6-6	277599	114894	14644	17814
114-R6-7	276229	121821	14578	12323
114-R6-8	272901	115821	14330	21899
114-R6-9	289091	108333	15597	11930
115-R1-1	271819	119555	15035	18542
115-R1-10	275288	127178	15437	7048
115-R1-2	278929	116121	15680	14221
115-R1-3	279041	119566	15405	10939
115-R1-4	271182	121823	15178	16768
115-R1-5	271238	124209	14573	14931
115-R1-6	279412	123634	15643	6262
115-R1-7	283023	118649	15320	7959
115-R1-8	273456	128371	14587	8537
115-R1-9	273448	122645	14772	14086
115-R2-1	274979	121387	14822	13763
115-R2-2	270837	131902	14620	7592
115-R2-3	275446	127200	15244	7061
115-R2-4	276799	125688	15180	7284
115-R2-5	274753	125553	14989	9656
115-R2-6	283484	116560	15479	9428
115-R2-7	268805	132396	14424	9326
115-R3-1	276676	126934	15188	6153
115-R3-2	284945	118347	15329	6330
115-R3-3	266817	130077	14117	13940
115-R3-4	274669	116640	14515	19127
115-R3-5	271889	121525	14748	16789
115-R3-6	272591	118414	15039	18907
115-R3-7	275021	120944	14885	14101
115-R3-8	264196	132680	14155	13920
115-R3-9	271496	123242	14319	15894
115-R4-1	270366	115288	14947	24350
115-R4-2	269858	129824	14884	10385
115-R4-3	274924	118870	15432	15725
115-R4-4	269025	125809	14549	15568
115-R4-5	269901	126174	14564	14312
115-R4-6	270572	128108	14805	11466
115-R4-7	274915	123430	15211	11395
115-R5-1	275081	119755	14787	15328
115-R5-2	274943	123998	15141	10869
115-R5-3	274417	126616	15705	8213
115-R5-4	284941	115522	15662	8826
115-R5-5	271078	127141	15020	11712
115-R5-6	283577	114480	15468	11426
115-R5-7	281176	120789	15354	7632
115-R5-8	273421	128204	15023	8303
115-R6-1	273884	127185	14916	8966
115-R6-2	231355	97609	12170	83817
115-R6-3	277119	121812	15250	10770
115-R6-4	276738	123126	15450	9637
115-R6-5	276147	119477	15233	14094
115-R6-6	279430	121211	15533	8777
115-R6-7	263800	136215	14130	10806
115-R6-8	273680	128009	14649	8613
116-R1-1	286225	112764	14159	11803
116-R1-2	285287	113521	14357	11786
116-R2-1	284739	109597	14020	16595
116-R2-2	287127	111674	14373	11777
116-R2-3	288359	113673	14331	8588
116-R2-4	287397	106554	14407	16593
116-R2-6	93333	42383	3801	285434
116-R2-7	242031	84674	11756	86490
116-R3-1	287691	111202	14294	11764
116-R3-2	291191	108248	14632	10880
116-R3-3	282787	114961	13708	13495
116-R3-4	204564	80877	8964	130546
116-R3-5	184231	72038	8326	160356
116-R4-1	289953	109329	14683	10986
116-R4-10	49412	21718	1670	352151
116-R4-2	286184	111060	14167	13540
116-R4-3	281590	119041	14272	10048
116-R4-4	280833	106480	13672	23966
116-R4-5	25357	11624	775	387195
116-R5-1	296910	100738	14714	12589
116-R5-10	159335	64245	6598	194773
116-R5-2	284204	111088	14351	15308
116-R5-3	295743	107249	15284	6675
116-R5-4	288530	112001	14256	10164
116-R5-5	281792	116711	14458	11990
116-R5-6	283604	102269	14568	24510
116-R6-1	292615	110727	14775	6834
116-R6-10	40556	16864	1258	366273
116-R6-2	290102	110746	14485	9618
116-R6-3	285799	118195	14301	6656
116-R6-6	148020	59315	6252	211364
117-R1-1	269358	129182	13719	12692
117-R1-2	265219	136573	13960	9199
117-R1-3	267766	136156	13639	7390
117-R1-4	266188	134524	13692	10547
117-R1-5	280604	119129	14800	10418
117-R1-6	268854	130297	13971	11829
117-R2-1	273191	129488	14207	8065
117-R2-2	261517	122869	13283	27282
117-R2-3	271447	129928	14241	9335
117-R2-4	279738	120903	15346	8964
117-R2-7	267241	135118	14091	8501
117-R3-1	274503	128504	14474	7470
117-R3-10	264626	136347	13724	10254
117-R3-2	267742	126428	13780	17001
117-R3-3	268185	134228	14244	8294
117-R3-4	273048	126155	14023	11725
117-R3-5	268360	130373	13962	12256
117-R3-6	273295	127144	14128	10384
117-R3-7	271541	132902	14381	6127
117-R3-8	272675	127856	14233	10187
117-R3-9	277085	123298	15033	9535
117-R4-1	273337	127872	14573	9169
117-R4-10	124663	57505	5605	237178
117-R4-2	273732	127392	14784	9043
117-R4-3	278851	120886	14811	10403
117-R4-4	272398	127548	13997	11008
117-R4-5	271629	127422	14192	11708
117-R4-6	149442	71618	6693	197198
117-R4-7	248760	118054	12327	45810
117-R5-1	266015	133621	13779	11536
117-R5-2	267654	134478	13594	9225
117-R5-3	273647	127085	14810	9409
117-R5-8	206584	91158	10038	117171
117-R5-9	260653	124129	13558	26611
117-R6-1	273083	130238	14214	7416
117-R6-10	222339	102216	11245	89151
117-R6-2	269260	132569	14071	9051
117-R6-3	277744	123616	14695	8896
117-R6-4	271273	131559	14184	7935
117-R6-5	3600	1279	65	420007
55-41F	293584	108521	15459	7387
58-33M	265219	128985	14949	15798
58-9F	172206	51538	10117	191090
65-19M	277518	111586	15464	20383
65-4F	287113	112235	15737	9866
65-8F	279674	123224	15110	6943
79-13M	265923	136941	14904	7183
79-1M	257011	133268	14385	20287

### Sheet: imputed_AI2_data
indiv	count.homo_ref	count.het	count.homo_alt	count.missing
114-R1-1	342937	25583	33595	NA
114-R1-10	341248	28927	31940	NA
114-R1-2	343688	24070	34357	NA
114-R1-3	344407	22444	35264	NA
114-R1-4	343334	24913	33868	NA
114-R1-5	344071	23340	34704	NA
114-R1-6	342993	25613	33509	NA
114-R1-7	343093	25203	33819	NA
114-R1-8	342133	27019	32963	NA
114-R1-9	343263	25040	33812	NA
114-R2-1	343214	24983	33918	NA
114-R2-10	342872	25651	33592	NA
114-R2-2	343905	23897	34313	NA
114-R2-3	344666	21836	35613	NA
114-R2-4	343889	23580	34646	NA
114-R2-5	343929	23395	34791	NA
114-R2-6	343458	24465	34192	NA
114-R2-7	343455	24491	34169	NA
114-R2-8	343662	24243	34210	NA
114-R2-9	344643	22193	35279	NA
114-R3-1	343051	25634	33430	NA
114-R3-10	344906	21554	35655	NA
114-R3-2	342952	25777	33386	NA
114-R3-3	343067	25520	33528	NA
114-R3-4	344241	22778	35096	NA
114-R3-5	343222	24835	34058	NA
114-R3-6	343516	24334	34265	NA
114-R3-7	343716	24032	34367	NA
114-R3-8	345100	21315	35700	NA
114-R3-9	343545	24149	34421	NA
114-R4-1	343222	25056	33837	NA
114-R4-10	344313	22720	35082	NA
114-R4-2	343044	25380	33691	NA
114-R4-3	344198	22778	35139	NA
114-R4-4	343284	24763	34068	NA
114-R4-5	343803	23873	34439	NA
114-R4-6	343092	25495	33528	NA
114-R4-7	343330	24893	33892	NA
114-R4-8	344965	21524	35626	NA
114-R4-9	342089	27318	32708	NA
114-R5-1	344181	23202	34732	NA
114-R5-10	341438	28167	32510	NA
114-R5-2	342266	26944	32905	NA
114-R5-3	343499	24396	34220	NA
114-R5-4	343241	25142	33732	NA
114-R5-5	343655	24171	34289	NA
114-R5-6	344570	22508	35037	NA
114-R5-7	343275	25133	33707	NA
114-R5-8	343518	24356	34241	NA
114-R5-9	344015	23918	34182	NA
114-R6-1	343498	24454	34163	NA
114-R6-10	344295	22667	35153	NA
114-R6-2	341957	27459	32699	NA
114-R6-3	343878	23602	34635	NA
114-R6-4	344004	23007	35104	NA
114-R6-5	343191	25253	33671	NA
114-R6-6	343523	24758	33834	NA
114-R6-7	343607	24538	33970	NA
114-R6-8	344043	23123	34949	NA
114-R6-9	343814	23804	34497	NA
115-R1-1	339402	30954	31759	NA
115-R1-10	339460	31095	31560	NA
115-R1-2	339845	30207	32063	NA
115-R1-3	338848	32156	31111	NA
115-R1-4	339340	31369	31406	NA
115-R1-5	339861	30146	32108	NA
115-R1-6	340072	29881	32162	NA
115-R1-7	339879	30215	32021	NA
115-R1-8	339552	30617	31946	NA
115-R1-9	339263	31362	31490	NA
115-R2-1	338545	32651	30919	NA
115-R2-10	333150	41784	27181	NA
115-R2-2	340190	29522	32403	NA
115-R2-3	338882	32197	31036	NA
115-R2-4	338505	32889	30721	NA
115-R2-5	339766	30361	31988	NA
115-R2-6	338724	32361	31030	NA
115-R2-7	339897	30306	31912	NA
115-R2-8	338892	32023	31200	NA
115-R2-9	327081	51268	23766	NA
115-R3-1	339770	30300	32045	NA
115-R3-10	337669	34021	30425	NA
115-R3-2	340103	29894	32118	NA
115-R3-3	339024	31921	31170	NA
115-R3-4	340137	29675	32303	NA
115-R3-5	339884	30092	32139	NA
115-R3-6	339385	31294	31436	NA
115-R3-7	338921	31884	31310	NA
115-R3-8	339656	30735	31724	NA
115-R3-9	339836	30298	31981	NA
115-R4-1	340221	29303	32591	NA
115-R4-10	339481	30867	31767	NA
115-R4-2	338742	32195	31178	NA
115-R4-3	340051	29783	32281	NA
115-R4-4	339117	31471	31527	NA
115-R4-5	339769	30374	31972	NA
115-R4-6	339205	31444	31466	NA
115-R4-7	339663	30589	31863	NA
115-R4-8	339295	31153	31667	NA
115-R4-9	331561	44682	25872	NA
115-R5-1	339766	30322	32027	NA
115-R5-10	334087	40676	27352	NA
115-R5-2	340021	29909	32185	NA
115-R5-3	339337	31224	31554	NA
115-R5-4	339958	30035	32122	NA
115-R5-5	339691	30615	31809	NA
115-R5-6	339269	31105	31741	NA
115-R5-7	338624	32520	30971	NA
115-R5-8	340088	29724	32303	NA
115-R5-9	338052	33776	30287	NA
115-R6-1	339944	30137	32034	NA
115-R6-10	336503	36485	29127	NA
115-R6-2	338972	31956	31187	NA
115-R6-3	338331	32903	30881	NA
115-R6-4	339256	31154	31705	NA
115-R6-5	338703	32463	30949	NA
115-R6-6	339180	31599	31336	NA
115-R6-7	339219	31363	31533	NA
115-R6-8	339473	31022	31620	NA
115-R6-9	339611	30753	31751	NA
116-R1-1	340769	29713	31633	NA
116-R1-10	327326	51490	23299	NA
116-R1-2	340976	29351	31788	NA
116-R1-3	341311	28765	32039	NA
116-R1-4	327323	51494	23298	NA
116-R1-5	340924	29189	32002	NA
116-R1-6	340260	31010	30845	NA
116-R1-7	340202	31054	30859	NA
116-R1-8	341184	29015	31916	NA
116-R1-9	330933	46344	24838	NA
116-R2-1	340533	30181	31401	NA
116-R2-10	340398	30570	31147	NA
116-R2-2	340936	29234	31945	NA
116-R2-3	338682	33476	29957	NA
116-R2-4	340517	30202	31396	NA
116-R2-5	341960	27564	32591	NA
116-R2-6	341194	28821	32100	NA
116-R2-7	341187	28868	32060	NA
116-R2-8	327323	51497	23295	NA
116-R2-9	340432	30181	31502	NA
116-R3-1	340888	29454	31773	NA
116-R3-10	340628	30175	31312	NA
116-R3-2	340463	30170	31482	NA
116-R3-3	342353	26862	32900	NA
116-R3-4	341281	28709	32125	NA
116-R3-5	340925	29335	31855	NA
116-R3-6	342044	27431	32640	NA
116-R3-7	340421	30660	31034	NA
116-R3-8	340791	29551	31773	NA
116-R3-9	340716	30155	31244	NA
116-R4-1	340950	29505	31660	NA
116-R4-10	341867	27732	32516	NA
116-R4-2	340816	29529	31770	NA
116-R4-3	342242	27181	32692	NA
116-R4-4	340862	29809	31444	NA
116-R4-5	342424	26672	33019	NA
116-R4-6	340242	30801	31072	NA
116-R4-7	341936	27601	32578	NA
116-R4-8	341099	29152	31864	NA
116-R4-9	338654	33478	29983	NA
116-R5-1	340941	29549	31625	NA
116-R5-10	340723	29661	31731	NA
116-R5-2	341255	28596	32264	NA
116-R5-3	341080	29149	31886	NA
116-R5-4	341077	29056	31982	NA
116-R5-5	340532	30351	31232	NA
116-R5-6	340728	29772	31615	NA
116-R5-7	340752	29699	31664	NA
116-R5-8	341370	28572	32173	NA
116-R5-9	341182	28730	32203	NA
116-R6-1	341030	29160	31925	NA
116-R6-10	340535	30125	31455	NA
116-R6-2	340928	29281	31906	NA
116-R6-3	341082	28990	32043	NA
116-R6-4	341276	28733	32106	NA
116-R6-5	341892	27608	32615	NA
116-R6-6	340565	30137	31413	NA
116-R6-7	340871	29434	31810	NA
116-R6-8	327325	51491	23299	NA
116-R6-9	341111	29081	31923	NA
117-R1-1	344409	22783	34923	NA
117-R1-10	343451	24609	34055	NA
117-R1-2	344872	22199	35044	NA
117-R1-3	345439	20949	35727	NA
117-R1-4	343879	23671	34565	NA
117-R1-5	345356	20974	35785	NA
117-R1-6	345694	20382	36039	NA
117-R1-7	344820	22017	35278	NA
117-R1-8	344949	22440	34726	NA
117-R1-9	344301	23209	34605	NA
117-R2-1	345104	21935	35076	NA
117-R2-10	343951	23774	34390	NA
117-R2-2	345718	20424	35973	NA
117-R2-3	344619	22565	34931	NA
117-R2-4	345188	21294	35633	NA
117-R2-5	344509	22537	35069	NA
117-R2-6	345213	21593	35309	NA
117-R2-7	345644	21185	35286	NA
117-R2-8	346036	20007	36072	NA
117-R2-9	344832	22105	35178	NA
117-R3-1	345292	21783	35040	NA
117-R3-10	345215	21534	35366	NA
117-R3-2	345627	20503	35985	NA
117-R3-3	344964	22000	35151	NA
117-R3-4	344539	22596	34980	NA
117-R3-5	345291	21250	35574	NA
117-R3-6	345477	20900	35738	NA
117-R3-7	343924	23710	34481	NA
117-R3-8	345360	20530	36225	NA
117-R3-9	344991	21686	35438	NA
117-R4-1	344766	22146	35203	NA
117-R4-10	345105	21836	35174	NA
117-R4-2	344174	23531	34410	NA
117-R4-3	345104	21175	35836	NA
117-R4-4	344056	23435	34624	NA
117-R4-5	345277	21229	35609	NA
117-R4-6	344305	23168	34642	NA
117-R4-7	344709	22442	34964	NA
117-R4-8	340085	31013	31017	NA
117-R4-9	342735	26395	32985	NA
117-R5-1	343492	24836	33787	NA
117-R5-10	337830	34635	29650	NA
117-R5-2	345192	21851	35072	NA
117-R5-3	345537	21333	35245	NA
117-R5-4	344877	22084	35154	NA
117-R5-5	336402	37150	28563	NA
117-R5-6	345309	21557	35249	NA
117-R5-7	338190	33722	30203	NA
117-R5-8	345000	21483	35632	NA
117-R5-9	344307	23414	34394	NA
117-R6-1	345166	21622	35327	NA
117-R6-10	344880	21934	35301	NA
117-R6-2	344870	22158	35087	NA
117-R6-3	344413	22869	34833	NA
117-R6-4	343385	24981	33749	NA
117-R6-5	335742	38303	28070	NA
117-R6-6	342611	26497	33007	NA
117-R6-7	341303	28544	32268	NA
117-R6-8	343693	24257	34165	NA
117-R6-9	345409	21400	35306	NA
55-41F	337406	38873	25836	NA
58-33M	341114	31802	29199	NA
58-9F	344182	24380	33553	NA
65-19M	334827	39425	27863	NA
65-4F	333560	41768	26787	NA
65-8F	332141	44964	25010	NA
79-13M	334217	42355	25543	NA
79-1M	338142	34765	29208	NA

### Sheet: imputed_FI3_data
indiv	count.homo_ref	count.het	count.homo_alt	count.missing
114-R1-1	343642	29669	28797	NA
114-R1-10	338640	35259	28209	NA
114-R1-2	343478	29856	28774	NA
114-R1-3	346532	26505	29071	NA
114-R1-4	343330	29841	28937	NA
114-R1-5	343973	29427	28708	NA
114-R1-6	339056	34597	28455	NA
114-R1-7	342854	30573	28681	NA
114-R1-8	339985	33482	28641	NA
114-R1-9	342677	30539	28892	NA
114-R2-1	346542	26383	29183	NA
114-R2-10	342216	31152	28740	NA
114-R2-2	346015	26857	29236	NA
114-R2-3	348268	24493	29347	NA
114-R2-4	340877	32639	28592	NA
114-R2-5	349728	22800	29580	NA
114-R2-6	348329	24657	29122	NA
114-R2-7	348211	24747	29150	NA
114-R2-8	344587	28539	28982	NA
114-R2-9	345338	27711	29059	NA
114-R3-1	344649	28531	28928	NA
114-R3-10	348345	24434	29329	NA
114-R3-2	348281	24626	29201	NA
114-R3-3	344310	29026	28772	NA
114-R3-4	342091	31289	28728	NA
114-R3-5	347079	25708	29321	NA
114-R3-6	344936	28170	29002	NA
114-R3-7	345999	26923	29186	NA
114-R3-8	343332	29768	29008	NA
114-R3-9	350582	22194	29332	NA
114-R4-1	343113	30037	28958	NA
114-R4-10	348577	24204	29327	NA
114-R4-2	343890	29550	28668	NA
114-R4-3	343568	29146	29394	NA
114-R4-4	342025	31117	28966	NA
114-R4-5	349642	23032	29434	NA
114-R4-6	343941	29427	28740	NA
114-R4-7	345346	27666	29096	NA
114-R4-8	346912	26107	29089	NA
114-R4-9	346682	26514	28912	NA
114-R5-1	347827	25227	29054	NA
114-R5-10	341658	32072	28378	NA
114-R5-2	343308	29931	28869	NA
114-R5-3	343096	30243	28769	NA
114-R5-4	344510	28641	28957	NA
114-R5-5	337408	36478	28222	NA
114-R5-6	348293	24465	29350	NA
114-R5-7	344591	28450	29067	NA
114-R5-8	345866	27260	28982	NA
114-R5-9	348444	24679	28985	NA
114-R6-1	339450	34189	28469	NA
114-R6-10	343167	29844	29097	NA
114-R6-2	342546	30735	28827	NA
114-R6-3	342998	30405	28705	NA
114-R6-4	338501	35374	28233	NA
114-R6-5	348035	24895	29178	NA
114-R6-6	341028	32306	28774	NA
114-R6-7	345176	28162	28770	NA
114-R6-8	347291	25647	29170	NA
114-R6-9	339500	33769	28839	NA
115-R1-1	342367	30868	28873	NA
115-R1-10	334017	39506	28585	NA
115-R1-2	344791	28047	29270	NA
115-R1-3	338855	34331	28922	NA
115-R1-4	344533	28489	29086	NA
115-R1-5	345352	27570	29186	NA
115-R1-6	347859	25015	29234	NA
115-R1-7	344351	28788	28969	NA
115-R1-8	338845	34454	28809	NA
115-R1-9	337830	35410	28868	NA
115-R2-1	336414	37259	28435	NA
115-R2-10	352233	20262	29613	NA
115-R2-2	341860	31066	29182	NA
115-R2-3	335419	38420	28269	NA
115-R2-4	336269	37231	28608	NA
115-R2-5	336213	37308	28587	NA
115-R2-6	341517	31725	28866	NA
115-R2-7	338524	34976	28608	NA
115-R2-8	335287	38348	28473	NA
115-R2-9	353143	19148	29817	NA
115-R3-1	342916	29605	29587	NA
115-R3-10	342450	30638	29020	NA
115-R3-2	345091	28098	28919	NA
115-R3-3	336442	37150	28516	NA
115-R3-4	336922	36481	28705	NA
115-R3-5	340126	33140	28842	NA
115-R3-6	342354	30915	28839	NA
115-R3-7	333394	40546	28168	NA
115-R3-8	340654	32697	28757	NA
115-R3-9	336506	36853	28749	NA
115-R4-1	342976	30256	28876	NA
115-R4-10	337047	36199	28862	NA
115-R4-2	335860	37568	28680	NA
115-R4-3	341959	30927	29222	NA
115-R4-4	338850	34697	28561	NA
115-R4-5	343471	29358	29279	NA
115-R4-6	332731	41244	28133	NA
115-R4-7	343809	28868	29431	NA
115-R4-8	339453	33902	28753	NA
115-R4-9	351900	20468	29740	NA
115-R5-1	339194	34029	28885	NA
115-R5-10	350066	22253	29789	NA
115-R5-2	346050	26827	29231	NA
115-R5-3	342488	30563	29057	NA
115-R5-4	341799	31449	28860	NA
115-R5-5	340357	32498	29253	NA
115-R5-6	341446	31895	28767	NA
115-R5-7	345456	27574	29078	NA
115-R5-8	342457	30246	29405	NA
115-R5-9	347966	24849	29293	NA
115-R6-1	339853	33044	29211	NA
115-R6-10	344962	27868	29278	NA
115-R6-2	339609	33610	28889	NA
115-R6-3	336114	37353	28641	NA
115-R6-4	338487	34739	28882	NA
115-R6-5	340644	33026	28438	NA
115-R6-6	341290	32105	28713	NA
115-R6-7	336306	36997	28805	NA
115-R6-8	339640	33631	28837	NA
115-R6-9	336429	37356	28323	NA
116-R1-1	346598	27064	28446	NA
116-R1-10	347827	25750	28531	NA
116-R1-2	347054	26401	28653	NA
116-R1-3	344710	29021	28377	NA
116-R1-4	347756	25755	28597	NA
116-R1-5	346608	27075	28425	NA
116-R1-6	347571	26106	28431	NA
116-R1-7	344258	29623	28227	NA
116-R1-8	345731	27876	28501	NA
116-R1-9	347966	25534	28608	NA
116-R2-1	346106	27489	28513	NA
116-R2-10	345069	28628	28411	NA
116-R2-2	346133	27534	28441	NA
116-R2-3	346800	26742	28566	NA
116-R2-4	346924	26691	28493	NA
116-R2-5	345097	28710	28301	NA
116-R2-6	346585	27074	28449	NA
116-R2-7	345929	27735	28444	NA
116-R2-8	347628	25950	28530	NA
116-R2-9	346301	27360	28447	NA
116-R3-1	347546	26075	28487	NA
116-R3-10	345378	28321	28409	NA
116-R3-2	344487	29172	28449	NA
116-R3-3	347380	26223	28505	NA
116-R3-4	346934	26793	28381	NA
116-R3-5	346915	26768	28425	NA
116-R3-6	344925	28747	28436	NA
116-R3-7	344368	29422	28318	NA
116-R3-8	346297	27487	28324	NA
116-R3-9	345646	27992	28470	NA
116-R4-1	346862	26649	28597	NA
116-R4-10	345475	28001	28632	NA
116-R4-2	345631	28090	28387	NA
116-R4-3	344439	29373	28296	NA
116-R4-4	347003	26691	28414	NA
116-R4-5	347086	26436	28586	NA
116-R4-6	345497	28212	28399	NA
116-R4-7	346181	27511	28416	NA
116-R4-8	346315	27316	28477	NA
116-R4-9	345925	27824	28359	NA
116-R5-1	346225	27475	28408	NA
116-R5-10	346198	27410	28500	NA
116-R5-2	346091	27617	28400	NA
116-R5-3	346677	26996	28435	NA
116-R5-4	345124	28574	28410	NA
116-R5-5	346354	27261	28493	NA
116-R5-6	344847	29004	28257	NA
116-R5-7	345815	27846	28447	NA
116-R5-8	346853	26804	28451	NA
116-R5-9	345714	27857	28537	NA
116-R6-1	345877	27832	28399	NA
116-R6-10	345750	28065	28293	NA
116-R6-2	347039	26652	28417	NA
116-R6-3	346211	27358	28539	NA
116-R6-4	346826	26797	28485	NA
116-R6-5	346121	27664	28323	NA
116-R6-6	346000	27684	28424	NA
116-R6-7	345419	28311	28378	NA
116-R6-8	347620	25813	28675	NA
116-R6-9	346387	27270	28451	NA
117-R1-1	348172	24619	29317	NA
117-R1-10	346660	26595	28853	NA
117-R1-2	348633	24445	29030	NA
117-R1-3	347172	25880	29056	NA
117-R1-4	347262	25545	29301	NA
117-R1-5	348407	24582	29119	NA
117-R1-6	348525	24467	29116	NA
117-R1-7	348348	24527	29233	NA
117-R1-8	347476	25480	29152	NA
117-R1-9	348567	24309	29232	NA
117-R2-1	348525	24412	29171	NA
117-R2-10	349483	23478	29147	NA
117-R2-2	346751	25835	29522	NA
117-R2-3	347452	25090	29566	NA
117-R2-4	347978	24028	30102	NA
117-R2-5	348073	24902	29133	NA
117-R2-6	347872	24543	29693	NA
117-R2-7	348537	24074	29497	NA
117-R2-8	347592	25219	29297	NA
117-R2-9	346960	25829	29319	NA
117-R3-1	347473	25325	29310	NA
117-R3-10	347069	25849	29190	NA
117-R3-2	346785	25810	29513	NA
117-R3-3	348878	24095	29135	NA
117-R3-4	348597	24311	29200	NA
117-R3-5	349047	23710	29351	NA
117-R3-6	348145	24425	29538	NA
117-R3-7	347799	24501	29808	NA
117-R3-8	346799	26190	29119	NA
117-R3-9	347669	25034	29405	NA
117-R4-1	348052	24764	29292	NA
117-R4-10	348117	24661	29330	NA
117-R4-2	347799	25353	28956	NA
117-R4-3	348257	24504	29347	NA
117-R4-4	347364	25268	29476	NA
117-R4-5	348287	24335	29486	NA
117-R4-6	348176	24833	29099	NA
117-R4-7	346734	26042	29332	NA
117-R4-8	349159	23870	29079	NA
117-R4-9	349396	23432	29280	NA
117-R5-1	348293	24406	29409	NA
117-R5-10	350212	22866	29030	NA
117-R5-2	347857	24906	29345	NA
117-R5-3	348395	24583	29130	NA
117-R5-4	347447	25242	29419	NA
117-R5-5	350586	22282	29240	NA
117-R5-6	347586	25134	29388	NA
117-R5-7	350095	22802	29211	NA
117-R5-8	347719	25241	29148	NA
117-R5-9	347110	26120	28878	NA
117-R6-1	346981	26165	28962	NA
117-R6-10	348507	24364	29237	NA
117-R6-2	347852	24635	29621	NA
117-R6-3	347167	25002	29939	NA
117-R6-4	349521	23508	29079	NA
117-R6-5	350634	22153	29321	NA
117-R6-6	348336	24718	29054	NA
117-R6-7	349511	22943	29654	NA
117-R6-8	347514	25697	28897	NA
117-R6-9	348430	24042	29636	NA
55-41F	283049	103656	15403	NA
58-33M	262293	124453	15362	NA
58-9F	296602	81679	23827	NA
65-19M	276561	109350	16197	NA
65-4F	278695	107400	16013	NA
65-8F	269623	117687	14798	NA
79-13M	256442	130975	14691	NA
79-1M	256769	130001	15338	NA
