## Additional File S4 for "Pedigree-based genome-wide imputation using a low-density amplicon panel for the highly polymorphic Pacific oyster *Crassostrea* (*Magallana*) *gigas*"

### Sheet: panel_vs_wgrs
# PSD	[2]CHROM	[3]POS	[4]Number of matches	[5]Number of mismatches	[6]NRD
PSD	NC_047559.1	25271125	167	1	4.34783
PSD	NC_047559.1	51679662	168	1	2.85714
PSD	NC_047559.1	54208464	165	0	0
PSD	NC_047560.1	4978657	151	15	75
PSD	NC_047561.1	30866447	166	1	0.598802
PSD	NC_047561.1	30866459	165	1	0.60241
PSD	NC_047561.1	42882980	157	7	26.9231
PSD	NC_047561.1	57915590	169	4	19.0476
PSD	NC_047562.1	50754091	150	12	18.75
PSD	NC_047563.1	66641313	156	2	15.3846
PSD	NC_047564.1	8173361	163	0	0
PSD	NC_047564.1	26656406	165	0	0
PSD	NC_047564.1	27887252	156	12	50
PSD	NC_047564.1	27887261	157	12	50
PSD	NC_047564.1	48893409	165	0	0
PSD	NC_047564.1	48893412	163	1	2.43902
PSD	NC_047565.1	6751321	169	0	0
PSD	NC_047565.1	8714763	167	0	0
PSD	NC_047565.1	8898094	167	1	3.125
PSD	NC_047565.1	22319729	164	0	0
PSD	NC_047565.1	48360225	166	0	0
PSD	NC_047565.1	57634243	144	24	57.1429
PSD	NC_047566.1	57475676	163	0	0
PSD	NC_047567.1	13444811	140	16	55.1724
PSD	NC_047568.1	45076917	153	7	23.3333
PSD	NC_047568.1	45076945	154	10	22.7273
